# Notch-driven asymmetry dictates hair-cell behavior via a fate-specific kinase

**DOI:** 10.64898/2026.02.25.708020

**Authors:** Emily Atlas, Caleb C. Reagor, Brian Frost, Sapna Krishnakumar, A. J. Hudspeth, Adrian Jacobo

## Abstract

Cell-cell signaling and cell-fate decisions are essential for organ assembly, but how these molecular events translate into the physical properties and cell behaviors that drive development remains poorly understood. In the zebrafish lateral line, developing pairs of sensory hair cells undergo symmetry-breaking mediated by Notch signaling, leading to one cell becoming Notch-ON (receiver state) and its sibling becoming Notch-OFF (sender state). These cells then undergo coordinated movements that ensure that Notch-OFF cells are always positioned anterior to their Notch-ON sisters, and the Notch state of each sister ultimately determines the direction of hair bundle polarization. However, the cellular mechanisms and molecular programs that guide polarity-specific behaviors remain largely unknown. Here, using time-lapse imaging and a new 3D segmentation and tracking pipeline, we demonstrate that sister cells actively move in opposite directions – Notch-OFF cells migrate anteriorly while Notch-ON cells move posteriorly – enabling robust rotations when cells are initially mispositioned. Using single-cell RNA sequencing, we identify fate-dependent transcriptional programs and show that the differentially expressed kinase *stk32a* is required for proper navigation and hair bundle placement in Notch-ON cells. Strikingly, loss of *stk32a* reveals an underlying chiral bias in cell-pair rotations, suggesting the existence of an additional, previously unrecognized axis of symmetry breaking beyond the Notch-mediated fate decision.
