## Supplemental Table 1 for "Notch-driven asymmetry dictates hair-cell behavior via a fate-specific kinase"

	baseMean	log2FoldChange	lfcSE	stat	pvalue	padj
stk32a	784.277537413596	-4.20886637491742	0.175167197097895	-24.0277086386513	1.42788150754024e-127	2.80421649265828e-123
znf385a	3594.32592322949	-2.97026455476111	0.139039807953837	-21.3626917245691	2.97183260891756e-101	2.9181910303266e-97
wdpcp	850.691136016613	-3.94852115760027	0.195218112853988	-20.2262028859665	5.75691618906304e-91	3.76866923456697e-87
pbx1a	2067.17877932573	-2.11530597626157	0.123246026612342	-17.1632792910643	5.00085176289129e-66	2.45529319428555e-62
C14HXorf65	249.858147417529	-4.46173592104642	0.341683931485503	-13.0580794409869	5.71514592200181e-39	2.24479501524387e-35
hmx3a	667.915434993732	-2.08052847690633	0.179119334590655	-11.6153204882153	3.4449420585486e-31	1.12758695146393e-27
her4.1	221.671891207178	-5.71527536293485	0.514312318354685	-11.1124605788528	1.0911081768836e-28	3.06118192654529e-25
her15.2	173.713798678329	-4.56352134249534	0.481638680946513	-9.47498928766921	2.66788080051481e-21	6.5493138801638e-18
hmx2	308.693758802459	-2.51138876723435	0.281662220160917	-8.91631389470538	4.8206584750585e-19	1.05192124212971e-15
si:ch73-21g5.7	186.296946484875	-4.92443735009888	0.569285730363731	-8.65020338196873	5.14077303859724e-18	1.00959641705011e-14
ngfb	453.780398316169	-2.29268753727791	0.281230940697884	-8.1523303644632	3.56977497078803e-16	6.37334642284601e-13
gdnfb	315.352214549461	-3.18544230790806	0.405158653364547	-7.86220973303984	3.77415401785718e-15	6.17671756305809e-12
hey2	81.8965558935314	-4.40584826470923	0.563947574359994	-7.81251390204006	5.60584585209675e-15	8.46870820687139e-12
her4.2	143.961073424473	-4.70918992448688	0.608362558400783	-7.74076224688456	9.88225424697551e-15	1.38626850825966e-11
rpl26	5572.49550273013	-1.08983510946688	0.144245411708205	-7.55542305686308	4.17500573131838e-14	5.46619583715744e-11
emx2	2369.8593059629	1.00840294109742	0.146487963483024	6.88386210799006	5.82512635018465e-12	7.14997852445477e-09
ngfa	1634.35297046953	-1.38260650735371	0.201408224706352	-6.86469735468605	6.66323642483403e-12	7.69760589101856e-09
rap2c	403.344322422911	-1.18978452502602	0.178476002244624	-6.66635575686679	2.62233165595404e-11	2.86110952173786e-08
tmc2a	1809.50684374001	-1.39380778780501	0.226400894718469	-6.15637049287379	7.44309862699909e-10	7.69342178608606e-07
rap1gap2a	82.5069606612122	-3.17024423798965	0.530744662022908	-5.97320041977702	2.32643800339547e-09	2.28444579743418e-06
met	156.335923269582	-1.27396704848888	0.222394178821122	-5.7284190406511	1.01370910897229e-08	9.48011104338415e-06
si:dkey-30j22.1	75.8354987363337	-3.12109634420319	0.559724936868101	-5.57612523334596	2.45934908308742e-08	2.09996333229364e-05
tpbgb	183.839554322761	-1.26256219451938	0.229612035848643	-5.49867601605885	3.826534548687e-08	3.13122133340267e-05
her4.2.1	65.1795905788859	-5.92809630107642	1.08070074273761	-5.48541892000506	4.12490719638925e-08	3.24036209719554e-05
ddb2	372.995166386504	-1.25790049097667	0.234782500065985	-5.35772679234245	8.42755474233057e-08	6.36572106094731e-05
stm	48.818716802071	2.14853933709215	0.411847988685228	5.21682610118138	1.82014992965117e-07	0.00012766401595864
gadd45gb.1	1188.64392358033	1.06455258921289	0.208254216293448	5.11179369215191	3.19114224703056e-07	0.000208902808631444
AL844518.1	143.437601579417	-2.28885628671774	0.456902381873295	-5.00950832721303	5.45692657566493e-07	0.00034570510006285
her15.1	228.838675601687	-2.70990206851211	0.547733171087158	-4.94748576781174	7.5178198768982e-07	0.000461382701757512
slc26a6.1	130.994385395341	1.09395536298037	0.222378689129473	4.91933542401379	8.68385473691544e-07	0.000516794615691765
slc26a6	318.851041167828	1.05538689037444	0.216654263847654	4.87129526846774	1.10869007270936e-06	0.000640398951115859
sema3c	91.9058804363177	-1.34571242764187	0.288078052325775	-4.67134659088872	2.99231539691604e-06	0.00158827248864957
hey1	63.5288772526484	-1.92390221464504	0.417715522647925	-4.60577141699045	4.1093960179701e-06	0.00206934431786961
GADD45G	548.409022523095	1.07925163870659	0.238569799148621	4.52384016148772	6.0727592920308e-06	0.00290885170088275
glra1	79.3414790945305	-1.85057521212817	0.414275999458541	-4.46701043397849	7.9320262576087e-06	0.00370897770650422
kcnd1	1567.77171411695	1.31694772454831	0.303121309612731	4.34462270643672	1.39515241346861e-05	0.00570820796835627
lepr	530.033882383382	1.16425463138885	0.268989707117709	4.32824974555394	1.50298982584395e-05	0.00602392187545906
dlc	467.570932088048	1.28374019607214	0.297603680841592	4.31358977967564	1.6062486725958e-05	0.0063090235362218
smtnl1	61.0658951545056	-4.80845793598754	1.13360885356712	-4.2417258129705	2.21807567526e-05	0.00794563135654147
crtac1a	109.276852795271	-2.93604231046477	0.696451868500017	-4.21571460033307	2.48988488345772e-05	0.00857874547828527
nkx2.7	122.225709836716	-1.32029501502408	0.329871955875121	-4.00244698438052	6.26907182968962e-05	0.0201833281415204
serpinh1a	87.2347178766638	-2.0120399156612	0.51764626339496	-3.88690126432157	0.000101532027481965	0.0316505950431477
