## Supplemental Table 2 for "Notch-driven asymmetry dictates hair-cell behavior via a fate-specific kinase"

	baseMean	log2FoldChange	lfcSE	stat	pvalue	padj
znf385a	825.894912268733	-3.11300217464042	0.212904326735734	-14.6216012721264	2.04532616477196e-48	2.44171037550476e-44
stk32a	164.636863091764	-3.72646597267374	0.334510200322591	-11.1400667874404	8.00592884665493e-29	4.77873892856833e-25
her4.1	152.787466146442	-6.4991823248468	0.721221955175061	-9.01134841807369	2.03538268636417e-19	8.09946616993849e-16
pdzrn4	597.06453317506	-1.62128798059244	0.182583314578744	-8.87971600435158	6.70312789237089e-19	2.00054851947809e-15
si:ch73-21g5.7	114.815476310105	-5.82735964306173	0.685429035407905	-8.50176946413397	1.86722350406837e-17	4.45818283831364e-14
her15.2	100.526496791833	-4.37930387690314	0.539641182604056	-8.11521436479453	4.84928034275929e-16	9.64845145531007e-13
her4.2	95.7998870582647	-4.95876836286021	0.663846526616271	-7.46975116091339	8.03466136266291e-14	1.37025410496385e-10
dlc	313.047304128721	1.40043618059776	0.19102958458189	7.33099108006189	2.28456872656757e-13	3.40914768222045e-10
rpl26	1954.44669453962	-1.04648930082274	0.154392999314505	-6.77808777256154	1.21776864660224e-11	1.61530245590418e-08
phlda1	275.047518164761	-1.36663308865063	0.208809100497213	-6.54489237009511	5.95382488578969e-11	7.10767614865573e-08
hey2	58.7335794996882	-5.85018009028598	0.924657002159822	-6.32686507171966	2.50191941573414e-10	2.54416491860564e-07
gadd45gb.1	807.147531424287	1.06177839915158	0.167910462036789	6.32347970621952	2.55737803847107e-10	2.54416491860564e-07
her15.1	154.049884591688	-3.34941001521667	0.552879227806654	-6.0581223651759	1.37719618097082e-09	1.26468984680228e-06
anxa5a	493.804809957514	-1.59804095571278	0.271161205732342	-5.89332442078818	3.7850225148845e-09	3.01237325217941e-06
tspo	51.8164603103673	-2.91665693541604	0.508347540117208	-5.7375254235391	9.60698621332693e-09	7.16801258841856e-06
dpysl3	1320.49419179457	-1.00810182730575	0.185789247679358	-5.42605043024649	5.76146868574825e-08	3.8211340650257e-05
emx2	698.942363782691	1.14097978006101	0.212265492451061	5.37524854787253	7.64771121193261e-08	4.80517770779218e-05
mgll	140.5354294879	-1.26111409569977	0.247801879382263	-5.089203111952	3.59571322269944e-07	0.000204407735488504
myo3a	57.6224282298871	-2.34871563720435	0.464396919780796	-5.0575607571062	4.24653155849096e-07	0.000230432244296659
her4.2.1	47.4426340807156	-6.12879155758137	1.22493711519159	-5.00335199380645	5.63419271194235e-07	0.00029243909823986
hmx3a	202.468359128627	-1.0570592828888	0.214550762789708	-4.92684933460187	8.35661412348124e-07	0.000399045037624476
GADD45G	337.750377600107	1.11081089651948	0.22766818189445	4.87907834672511	1.06582722679156e-06	0.000471253534571764
atp1b1a	792.39988275532	-1.08268147178605	0.226330589242608	-4.78362856478714	1.72158688757093e-06	0.000734010866565061
cabp2b	466.073480165202	-1.17839435951631	0.253400737034036	-4.65031938465921	3.31421381071257e-06	0.00136431325766506
tanc1b	45.5205795974925	2.33055390647168	0.502368200091759	4.63913501301635	3.49870440306535e-06	0.0013922511054598
s100s	675.927473305471	-1.00664444255659	0.220551256491543	-4.56421993948237	5.01354977039078e-06	0.00187036741121641
cpn1	190.898085177257	-1.66957766539331	0.375478743486763	-4.44653044774069	8.72683028222583e-06	0.00315699696694582
KCNB2	236.662489287936	-1.91206577396442	0.437820414105836	-4.36723759870687	1.2582782500102e-05	0.00401109568728303
si:ch211-172l8.4	299.258487659956	-1.0597962832671	0.242847087786231	-4.36404773443278	1.27677698204687e-05	0.00401109568728303
kcnj19a	153.510443680685	-1.35589557834806	0.312653046247099	-4.33674194006237	1.44610237071769e-05	0.00442655643631481
sh2d4ba	162.172573900816	-1.4799394375658	0.349956859289522	-4.22891964618255	2.34816188380033e-05	0.00683716013873374
BX544877.2	50.8227100756213	-3.49840056443086	0.830249362262316	-4.21367449762105	2.5124930706193e-05	0.00697538192489609
tmc2a	185.668614140899	-1.95322241197034	0.484398073425354	-4.03226709420703	5.52413519865833e-05	0.0146549168892407
wdpcp	86.5578753849384	-1.64155943629863	0.417950560390953	-3.92764023276607	8.57834038907833e-05	0.0208996382785341
ppp1r3aa	45.7002053958577	-1.67366480555653	0.429888147189672	-3.89325645868084	9.89074933074438e-05	0.0231521108843973
atp5mea	162.412224674805	-1.78124124025292	0.475437323482396	-3.74653219735887	0.000179295999807532	0.037551502556181
si:ch73-138i16.1	59.9177288946976	-1.7624202362449	0.481794674166642	-3.65803179392413	0.000254159524459853	0.0489380065000278
