## Supplemental Table 4 for "Notch-driven asymmetry dictates hair-cell behavior via a fate-specific kinase"

### Sheet: Sheet1
Gene(s) targeted	Type of protein it encodes	Differential expression	Confirmed indels from guides	Neuromast deposition defects?	Hair bundle or cell positioning defect
ngfa	Nerve growth factor	Notch-ON	Yes, 2/3 guides work	Not determined	Normal
ngfa and ngfb	Nerve growth factor	Notch-ON	Not tested	Some defects	Normal
wdpcp	Planar cell polarity effector	Notch-ON	Yes 2/4 checked and work; 2 not tested.	Some defects	Normal
znf385a	Zinc finger protein (RNA-binding)	Notch-ON	Yes, 4/4 guides	Not determined	Normal
rap2c	Small GTPase (Rap family)	Notch-ON	Yes, 3/3 guides	Some defects	Normal or weak
stk32a	Serine-threonine kinase	Notch-ON	Yes, 4/4 guides	Not determined	Strong polarity defects
fgf10a	Fibroblast Growth Factor	Notch-OFF	Yes, 3/3 guides	Some defects	Weak polarity defects
stxbp5a	Syntaxin binding protein (SNARE-associated)	Notch-OFF	Yes 3/3 guides	Not determined	Normal
sich73-21g5.7	Uncharacterized	Notch-ON	Yes, 3/4 confirmed. One not tested	Not determined	Normal
kcnj19a	Potassium channel	Notch-ON	Not tested	Some defects	Normal
nrarpb	Notch-regulated ankyrin-repeat protein	Notch-ON	Yes, large deletions (guides close together)	Some defects	Weak polarity defects
ppap2d	Phosphatidic acid phosphatase	Notch-ON	Not tested	No	Normal
phlda1	Pleckstrin homology-like domain protein	Notch-ON	Not tested	Deposition defect	Weak polarity defects
adgrf6	Adhesion GPCR	Notch-ON	Not tested	No	Normal
pdzrn4	PDZ-containing ring finger 4	Notch-ON	Not tested	Deposition defect	Weak polarity defects
mgll	Monoglyceride lipase	Notch-ON	Not tested	Deposition defect	Moderate polarity defects
